# Gene loss, repression, amplification, and horizontal acquisition shape galactose/melibiose metabolism in fission yeast

**DOI:** 10.64898/2026.03.02.708787

**Authors:** Xiao-Min Du, Fang Suo, Li-Lin Du

## Abstract

Natural variation in metabolism is a key driver of microbial adaptation. While galactose utilization is well-studied in budding yeasts, it remains poorly understood in the fission yeast *Schizosaccharomyces pombe*. Here, we reveal extensive natural variation in galactose utilization across *S. pombe* isolates—from complete deficiency (Gal^−^) to exceptionally fast growth (Gal^F^). Gal^−^ strains fall into two classes: one with deletions of the *gal* gene cluster (via three distinct mechanisms), and another with intact but repressed *gal* genes. In contrast, Gal^F^ is driven by an amplified gene cluster absent from the reference genome—the *gal-mel* cluster (GMC)—which also confers melibiose utilization (Mel^+^). Mel^+^ is exclusively linked to the GMC, except in one strain harboring a standalone melibiase gene. Phylogenetic analyses indicate that horizontal gene transfer may underlie these adaptive traits. Together, our work demonstrates how diverse mechanisms—gene loss, repression, amplification, and horizontal acquisition—shape metabolic diversity and ecological specialization in fission yeast.

**Significance Statement:** Evolutionary adaptation is often viewed as a one-way street for a given trait, with a species either losing or gaining a function. Our results indicate this view is incomplete. We show that, for a single metabolic trait, a eukaryotic species can simultaneously pursue opposing evolutionary trajectories. Within *S. pombe*, reductive evolution through gene loss and repression occurs alongside expansive innovation via horizontal gene transfer and amplification. This bidirectional evolution reveals that adaptive potential is not confined to a single path but encompasses multiple concurrent strategies within a species’ gene pool. These findings support a refined model of eukaryotic genome plasticity, in which opposing evolutionary forces act in concert to generate a dynamic repertoire of metabolic capabilities.
