## Supplementary material for "Gene loss, repression, amplification, and horizontal acquisition shape galactose/melibiose metabolism in fission yeast": SI Appendix, Dataset S1

### Sheet: strains information
species	name	alias	mating type	iodine staining analysis	genotype	source (homothallic natural isolates)	name used for sequencing	accession of Illumina sequencing data (NCBI)	accession of Illumina sequencing data (CNGB)	accession of PacBio sequencing data (NCBI)	accession of PacBio sequencing data (CNGB)	accession of HiFi sequencing data (NCBI)	accession of HiFi sequencing data (CNGB)	accession of HiFi canu assembly (NCBI)	accession of HiFi canu assembly (CNGB)	accession of hifiasm assembly (GenBank)	accession of hifiasm assembly (CNGB)
S. pombe	DY51953	LD331	h+		wild type (no auxotrophy)
	DY51954	DXM1517	h–		wild type (no auxotrophy)
	DY51955	DXM868	h+		gal7Δ::natMX
	DY51956	DXM865	h+		gal1Δ::natMX
	DY51957	DXM2419	h–		gal102Δ::ura4
	DY51958	DXM2416	h–		gal10Δ::ura4
	DY51959	DXM998	h–		uge1Δ::ura4
	DY51960	DXM2424	h+		gal10Δ::ura4 uge1Δ::ura4
	DY51961	DXM1369	h+		JB22_gal_clusterΔ::kanMX
	DY51962	DXM1455	h+		JB22_gal_clusterΔ::kanMX ura4::JB22_gal_cluster:natMX
	DY51963	DXM1809	h+ or h–		JB22_gal_clusterΔ::kanMX lys3::Ptdh1-JB22_gal7:bsdMX his5::Ptdh1-JB22_gal1:kanMX
	DY51964	DXM1493	h+		ght1Δ::natMX
	DY51965	DXM1496	h+		ght2Δ::natMX
	DY51966	DXM771	h+		ght3Δ::natMX
	DY51967	DXM773	h+		ght4Δ::natMX
	DY51968	DXM796	h+		ght5Δ::natMX
	DY51969	DXM1499	h+		ght6Δ::natMX
	DY51970	DXM1515	h+		ght7Δ::natMX
	DY51971	DXM1502	h+		ght8Δ::natMX
	DY51972	DXM860	h+		JB22_ght5Δ::natMX his3::Ptdh1-GAL2 (S. cerevisia):kanMX
	DY51973	DXM862	h+		JB22_ght5Δ::natMX his3::Ptdh1-JB22_ght5:kanMX
	DY3669		homothallic	iodine-positive	(JB22 background) leu1-32 lys1-131 ade6-M216 ura4_D18	A tetrad from the mating of DY823 (FY14762) and DY824 (FY14817). DY823 and DY824 were bought from Yeast Genetic Resource Center (YGRC in Japan) in 2009.
	DY38751		h+	iodine-negative	(JB22 background) leu1-32 lys1-131 ade6-M216 ura4-D18 mat1Δ17		DY38751	SRR13900292 (Xu et al. GBE. 2024: 16(10))	CNR1477506	SRR13900304 (Xu et al. GBE. 2024: 16(10))	CNR0385544 (Tusso et al. Genome Res. 2022: 32)
	DY38753		h–	iodine-negative	(JB22 background) leu1-32 lys1-131 ade6-M216 ura4-D18 mat1Δ17
	DY5947		homothallic	iodine-positive	JB4 background	A spontaneous homothallic revertant of DY5945 (DY577#2) which was a spontaneous h+ derivative strain of DY577 (CBS5557). Most DY542 (CBS5557 bought from Centraalbureau voor Schimmelcultures (CBS) Fungal Biodiversiry Centre in 2008) colonies stain dark with iodine on YEPD (homothallic). A few iodine-negative colony were repeatedly restreaked on YES and purified. DY577 is clone #1 which produces al…
	DY9974		h+	iodine-negative	(JB4 background) mat1Δ17::natMX
	DY9971		h–	iodine-negative	(JB4 background) mat1Δ17::natMX		DY9971	SRR2054731 (Xu et al. GBE. 2024: 16(10))	CNR1477507	SRR5133273 (Xu et al. GBE. 2024: 16(10))	CNR0385540 (Tusso et al. Genome Res. 2022: 32)
	DY39827		homothallic	iodine-positive	DY39827 background	Single colony from DY39690 (Y-48646) which was bought from NRRL (United States Department of Agriculture Agricultural Research Service Culture Collection) in 2017.	DY44514 (single colony of DY39690)	SRR8698892 (Tao et al. GBE. 2019: 11(8))	CNR1477508	SRR13900287 (Xu et al. GBE. 2024: 16(10))	CNR0385559 (Tusso et al. Genome Res. 2022: 32)
	DY51974	DXM954	h+	iodine-negative	(DY39827 background) mat1Δ17::natMX		DY51974 (heterothallic derivative of DY44514)					SRR34654307	CNR1477509	JBUYSZ000000000	CNA0511390	JBUYTA000000000	CNA0511389
	DY51975	DXM955	h+	iodine-negative	(DY39827 background) mat1Δ17::natMX
	DY51976	DXM1287	h–	iodine-negative	(DY39827 background) short HO site:natMX (between SPAC186.04c and SPAC186.05c) mat1Δ17::bsdMX
	DY39688		homothallic	iodine-positive	DY39825 background	Bought from NRRL (United States Department of Agriculture Agricultural Research Service Culture Collection) in 2017.	DY39825 (single colony of DY39688)	SRR8698890 (Tao et al. GBE. 2019: 11(8))	CNR1477510
	DY51977	DXM963	h+	iodine-negative	(DY39825 background) mat1Δ17::natMX
	DY51978	DXM964	h+	iodine-negative	(DY39825 background) mat1Δ17::natMX
	DY51979	DXM975	h–	iodine-negative	(DY39825 background) mat1Δ17::natMX
	DY51980	DXM976	h–	iodine-negative	(DY39825 background) mat1Δ17::natMX
	DY29165		homothallic	iodine-positive	DY29165 background	Single colony from DY6365 (CGMCC 2.1630) which was bought from CGMCC (China General Microbiological Culture Collection Center) in 2011.	DY29165	SRR8698899 (Tao et al. GBE. 2019: 11(8))	CNR1477511
	DY51981	DXM985	h+	iodine-negative	(DY29165 background) mat1Δ17::natMX
	DY51982	DXM986	h+	iodine-negative	(DY29165 background) mat1Δ17::natMX
	DY51983	DXM959	h–	iodine-negative	(DY29165 background) mat1Δ17::natMX
	DY51984	DXM960	h–	iodine-negative	(DY29165 background) mat1Δ17::natMX
	DY29157		homothallic	iodine-positive	DY29157 background	Single colony from DY6378 (CGMCC 2.274). DY6355 (CGMCC 2.274) restreaked on YES which was bought from CGMCC (China General Microbiological Culture Collection Center) in 2011. The colonies were replicated onto SPAS and iodine stained after 3 days. DY6378 was a colony darkly stained on SPAS.	DY29157	SRR8698919 (Tao et al. GBE. 2019: 11(8))	CNR1477512
	DY51985	DXM1031	h+	iodine-negative	(DY29157 background) mat1Δ17::natMX
	DY51986	DXM1032	h+	iodine-negative	(DY29157 background) mat1Δ17::natMX
	DY51987	DXM990	h–	iodine-negative	(DY29157 background) mat1Δ17::natMX
	DY51988	DXM991	h–	iodine-negative	(DY29157 background) mat1Δ17::natMX
	DY43675		homothallic	iodine-positive	JB943 background	Single colony from DY43313 (FY29048) which was bought from NBRP (National BioResource Project) in 2018.	DY44517 (single colony of DY43675)	SRR13900308 (Xu et al. GBE. 2024: 16(10))	CNR1477513	SRR13900289 (Xu et al. GBE. 2024: 16(10))	CNR0385557 (Tusso et al. Genome Res. 2022: 32)
	DY51989	DXM950	h+	iodine-negative	(JB943 background) mat1Δ17::natMX
	DY51990	DXM951	h+	iodine-negative	(JB943 background) mat1Δ17::natMX
	DY51991	DXM952	h–	iodine-negative	(JB943 background) mat1Δ17::natMX
	DY51992	DXM953	h–	iodine-negative	(JB943 background) mat1Δ17::natMX
	DY43674		homothallic	iodine-positive	JB942 background	Single colony from DY43312 (FY29047) which was bought from NBRP (National BioResource Project) in 2018.	DY43674	SRR34653258	CNR1477514
	DY51993	DXM1033	h+	iodine-negative	(JB942 background) mat1Δ17::natMX
	DY51994	DXM1034	h+	iodine-negative	(JB942 background) mat1Δ17::natMX
	DY51995	DXM1039	h–	iodine-negative	(JB942 background) mat1Δ17::natMX
	DY51996	DXM1040	h–	iodine-negative	(JB942 background) mat1Δ17::natMX
	DY36291		homothallic	iodine-positive	JB938 background	Single colony from DY35374 (FY29043) which was bought from NBRP (National BioResource Project) in 2016.
	DY38761		h+	iodine-negative	(JB938 background) mat1Δ17::natMX		DY38761	SRR13900315 (Xu et al. GBE. 2024: 16(10))	CNR1477515	SRR13900307 (Xu et al. GBE. 2024: 16(10))	CNR0385541 (Tusso et al. Genome Res. 2022: 32)
	DY51997	DXM983	h–	iodine-negative	(JB938 background) mat1Δ17::natMX
	DY51998	DXM984	h–	iodine-negative	(JB938 background) mat1Δ17::natMX
	DY43671		homothallic	iodine-positive	JB931 background	Single colony from DY43302 (FY29037) which was bought from NBRP (National BioResource Project) in 2018.	DY43671	SRR34653257	CNR1477516
	DY51999	DXM970	h+	iodine-negative	(JB931 background) mat1Δ17::natMX
	DY52000	DXM971	h+	iodine-negative	(JB931 background) mat1Δ17::natMX
	DY52001	DXM996	h–	iodine-negative	(JB931 background) mat1Δ17::natMX
	DY52002	DXM997	h–	iodine-negative	(JB931 background) mat1Δ17::natMX
	DY43670		homothallic	iodine-positive	JB918 background	Single colony from DY43299 (FY29034) which was bought from NBRP (National BioResource Project) in 2018.	DY43670	SRR34653246	CNR1477517
	DY52003	DXM1017	h+	iodine-negative	(JB918 background) mat1Δ17::natMX
	DY52004	DXM1018	h+	iodine-negative	(JB918 background) mat1Δ17::natMX
	DY52005	DXM958	h–	iodine-negative	(JB918 background) mat1Δ17::natMX
	DY43663		homothallic	iodine-positive	JB884 background	Single colony from DY43271 (FY29006) which was bought from NBRP (National BioResource Project) in 2018.	DY43663	SRR34653235	CNR1477518
	DY52006	DXM1014	h+	iodine-negative	(JB884 background) mat1Δ17::natMX
	DY52007	DXM1015	h+	iodine-negative	(JB884 background) mat1Δ17::natMX
	DY52008	DXM961	h–	iodine-negative	(JB884 background) mat1Δ17::natMX
	DY52009	DXM962	h–	iodine-negative	(JB884 background) mat1Δ17::natMX
	DY43661		homothallic	iodine-positive	JB879 background	Single colony from DY43266 (FY29001) which was bought from NBRP (National BioResource Project) in 2018.	DY43661	SRR13900313 (Xu et al. GBE. 2024: 16(10))	CNR1477519	SRR13900296 (Xu et al. GBE. 2024: 16(10))	CNR0385551 (Tusso et al. Genome Res. 2022: 32)
	DY52010	DXM1035	h+	iodine-negative	(JB879 background) mat1Δ17::natMX
	DY52011	DXM1036	h+	iodine-negative	(JB879 background) mat1Δ17::natMX
	DY52012	DXM1028	h–	iodine-negative	(JB879 background) mat1Δ17::natMX
	DY43686		homothallic	iodine-positive	JB875 background	Single colony from DY35356 (FY28997) which was bought from NBRP (National BioResource Project) in 2016.	DY43686	SRR34653230	CNR1477520
	DY52013	DXM972	h+	iodine-negative	(JB875 background) mat1Δ17::natMX		DY52013 (heterothallic derivative of DY43686)					SRR34654306	CNR1477521			JBQPWE000000000	CNA0511391
	DY52014	DXM967	h–	iodine-negative	(JB875 background) mat1Δ17::natMX
	DY29155		homothallic	iodine-positive	JB916 background	Single colony from DY6353 (CGMCC 2.259) which was bought from CGMCC (China General Microbiological Culture Collection Center) in 2011.	DY29155	SRR34653229	CNR1477522
	DY52015	DXM945	h+	iodine-negative	(JB916 background) mat1Δ17::natMX
	DY52016	DXM946	h+	iodine-negative	(JB916 background) mat1Δ17::natMX
	DY52017	DXM1024	h–	iodine-negative	(JB916 background) mat1Δ17::natMX
	DY52018	DXM1025	h–	iodine-negative	(JB916 background) mat1Δ17::natMX
	DY43669		homothallic	iodine-positive	JB913 background	Single colony from DY43295 (FY29030) which was bought from NBRP (National BioResource Project) in 2018.	DY43669	SRR34653228	CNR1477523
	DY52019	DXM1009	h+	iodine-negative	(JB913 background) mat1Δ17::natMX
	DY52020	DXM1010	h+	iodine-negative	(JB913 background) mat1Δ17::natMX
	DY52021	DXM968	h–	iodine-negative	(JB913 background) mat1Δ17::natMX
	DY52022	DXM969	h–	iodine-negative	(JB913 background) mat1Δ17::natMX
	DY43658		homothallic	iodine-positive	JB873 background	Single colony from DY43260 (FY28995) which was bought from NBRP (National BioResource Project) in 2018.	DY43658	SRR34653227	CNR1477524
	DY52023	DXM1013	h+	iodine-negative	(JB873 background) mat1Δ17::natMX
	DY52024	DXM965	h–	iodine-negative	(JB873 background) mat1Δ17::natMX
	DY52025	DXM966	h–	iodine-negative	(JB873 background) mat1Δ17::natMX
	DY43883		homothallic	iodine-positive	JB939 background	Single colony from DY43259 (FY28994) which was bought from NBRP (National BioResource Project) in 2018.	DY43883	SRR34653226	CNR1477525
	DY52026	DXM999	h+	iodine-negative	(JB939 background) mat1Δ17::natMX
	DY52027	DXM1016	h+	iodine-negative	(JB939 background) mat1Δ17::natMX
	DY52028	DXM1022	h–	iodine-negative	(JB939 background) mat1Δ17::natMX
	DY52029	DXM1023	h–	iodine-negative	(JB939 background) mat1Δ17::natMX
	DY43656		homothallic	iodine-positive	JB862 background	Single colony from DY43253 (FY28988) which was bought from NBRP (National BioResource Project) in 2018.	DY43656	SRR34653225	CNR1477526
	DY52030	DXM973	h+	iodine-negative	(JB862 background) mat1Δ17::natMX
	DY52031	DXM974	h+	iodine-negative	(JB862 background) mat1Δ17::natMX
	DY52032	DXM977	h–	iodine-negative	(JB862 background) mat1Δ17::natMX
	DY43655		homothallic	iodine-positive	JB858 background	Single colony from DY43251 (FY28986) which was bought from NBRP (National BioResource Project) in 2018.	DY43655	SRR34653256	CNR1477527
	DY52033	DXM1011	h+	iodine-negative	(JB858 background) mat1Δ17::natMX
	DY52034	DXM1012	h+	iodine-negative	(JB858 background) mat1Δ17::natMX
	DY52035	DXM978	h–	iodine-negative	(JB858 background) mat1Δ17::natMX
	DY52036	DXM979	h–	iodine-negative	(JB858 background) mat1Δ17::natMX
	DY43652		homothallic	iodine-positive	JB848 background	Single colony from DY43241 (FY28976) which was bought from NBRP (National BioResource Project) in 2018.	DY43652	SRR34653255	CNR1477528
	DY52037	DXM987	h+	iodine-negative	(JB848 background) mat1Δ17::natMX
	DY52038	DXM1057	h+	iodine-negative	(JB848 background) mat1Δ17::natMX
	DY52039	DXM1026	h–	iodine-negative	(JB848 background) mat1Δ17::natMX
	DY52040	DXM1064	h–	iodine-negative	(JB848 background) mat1Δ17::natMX
	DY29164		homothallic	iodine-positive	DY29164 background	Single colony from DY6384 (CGMCC 2.1629). DY6364 (CGMCC 2.1629) restreaked on YES which was bought from CGMCC (China General Microbiological Culture Collection Center) in 2011. The colonies were replicated onto SPAS and iodine stained after 3 days. DY6384 was a colony darkly stained on SPAS.	DY29164	SRR8698900 (Tao et al. GBE. 2019: 11(8))	CNR1477529
	DY52041	DXM1007	h+	iodine-negative	(DY29164 background) mat1Δ17::natMX
	DY52042	DXM1008	h+	iodine-negative	(DY29164 background) mat1Δ17::natMX
	DY52043	DXM994	h–	iodine-negative	(DY29164 background) mat1Δ17::natMX
	DY52044	DXM995	h–	iodine-negative	(DY29164 background) mat1Δ17::natMX
	DY43647		homothallic	iodine-positive	JB1205 background	Single colony from DY43354 (FY29090) which was bought from NBRP (National BioResource Project) in 2018. History of the strain: IFO 10568 <- VKM Y-1349-1. According to the paper Golubev W.I. and Golubeva E.W. MYCOLOGY AND PHYTOPATHOLOGY 2005, 39, 1, 16-17, this strain was isolated in 1957 from the fermentation vats of the Leningrad Hydrolysis Plant.	DY43647	SRR34653254	CNR1477530
	DY52045	DXM1076	h+	iodine-negative	(JB1205 background) mat1Δ17::natMX
	DY52046	DXM1077	h+	iodine-negative	(JB1205 background) mat1Δ17::natMX
	DY52047	DXM1078	h–	iodine-negative	(JB1205 background) mat1Δ17::natMX
	DY52048	DXM1079	h–	iodine-negative	(JB1205 background) mat1Δ17::natMX
	DY43651		homothallic	iodine-positive	JB845 background	Single colony from DY43238 (FY28973) which was bought from NBRP (National BioResource Project) in 2018.	DY43651	SRR34653253	CNR1477531
	DY52049	DXM1056	h–	iodine-negative	(JB845 background) mat1Δ17::natMX
	DY52050	DXM1058	h+	iodine-negative	(JB845 background) mat1Δ17::natMX
	DY52051	DXM1059	h+	iodine-negative	(JB845 background) mat1Δ17::natMX
	DY43654		homothallic	iodine-positive	JB854 background	Single colony from DY43247 (FY28982) which was bought from NBRP (National BioResource Project) in 2018.	DY44516 (single colony of DY43654)	SRR13900311 (Xu et al. GBE. 2024: 16(10))	CNR1477532	SRR13900294 (Xu et al. GBE. 2024: 16(10))	CNR0385553 (Tusso et al. Genome Res. 2022: 32)
	DY52052	DXM1054	h+	iodine-negative	(JB854 background) mat1Δ17::natMX
	DY52053	DXM1055	h+	iodine-negative	(JB854 background) mat1Δ17::natMX
	DY52054	DXM1070	h–	iodine-negative	(JB854 background) mat1Δ17::natMX
	DY52055	DXM1071	h–	iodine-negative	(JB854 background) mat1Δ17::natMX
	DY34374		homothallic	iodine-positive	JB1197 background	Single colony from DY34166 (CGMCC 2.247) which was bought from CGMCC (China General Microbiological Culture Collection Center) in 2016.	DY34374	SRR34653252	CNR1477533
	DY52056	DXM1052	h+	iodine-negative	(JB1197 background) mat1Δ17::natMX
	DY52057	DXM1053	h+	iodine-negative	(JB1197 background) mat1Δ17::natMX
	DY52058	DXM1087	h–	iodine-negative	(JB1197 background) mat1Δ17::natMX
	DY52059	DXM1088	h–	iodine-negative	(JB1197 background) mat1Δ17::natMX
	DY38515		homothallic	iodine-positive	JB1180 background	Single colony from DY35382 (FY29068) which was bought from NBRP (National BioResource Project) in 2016.	DY38515	SRR13900314 (Xu et al. GBE. 2024: 16(10))	CNR1477534	SRR13900306 (Xu et al. GBE. 2024: 16(10))	CNR0385542 (Tusso et al. Genome Res. 2022: 32)
	DY52060	DXM1060	h+	iodine-negative	(JB1180 background) mat1Δ17::natMX
	DY52061	DXM1061	h+	iodine-negative	(JB1180 background) mat1Δ17::natMX
	DY52062	DXM1068	h–	iodine-negative	(JB1180 background) mat1Δ17::natMX
	DY52063	DXM1069	h–	iodine-negative	(JB1180 background) mat1Δ17::natMX
	DY43646		homothallic	iodine-positive	JB1154 background	Single colony from DY43319 (FY29054) which was bought from NBRP (National BioResource Project) in 2018.	DY43646	SRR34653251	CNR1477535
	DY52064	DXM1072	h+	iodine-negative	(JB1154 background) mat1Δ17::natMX
	DY52065	DXM1073	h+	iodine-negative	(JB1154 background) mat1Δ17::natMX
	DY52066	DXM1083	h–	iodine-negative	(JB1154 background) mat1Δ17::natMX
	DY52067	DXM1084	h–	iodine-negative	(JB1154 background) mat1Δ17::natMX
	DY43678		homothallic	iodine-positive	JB1117 background	Single colony from DY43216 (FY25308) which was bought from NBRP (National BioResource Project) in 2018.	DY43678	SRR34653250	CNR1477536
	DY52068	DXM1095	h+	iodine-negative	(JB1117 background) mat1Δ17::natMX
	DY52069	DXM1086	h–	iodine-negative	(JB1117 background) mat1Δ17::natMX
	DY30763		homothallic	iodine-positive	JB902 background	Single colony from DY29138 (CICC1360) which was bought from CICC (China Center of Industrial Culture Collection) in 2016.	DY30763	SRR34653249	CNR1477537
	DY52070	DXM1050	h+	iodine-negative	(JB902 background) mat1Δ17::natMX
	DY52071	DXM1051	h+	iodine-negative	(JB902 background) mat1Δ17::natMX
	DY52072	DXM1074	h–	iodine-negative	(JB902 background) mat1Δ17::natMX
	DY52073	DXM1075	h–	iodine-negative	(JB902 background) mat1Δ17::natMX
	DY29158		homothallic	iodine-positive	DY29158 background	Single colony from DY6380 (CGMCC 2.994). DY6356 (CGMCC 2.994) restreaked on YES which was bought from CGMCC (China General Microbiological Culture Collection Center) in 2011. The colonies were replicated onto SPAS and iodine stained after 3 days. DY6380 was a colony moderately stained on SPAS.	DY29158	SRR8698918 (Tao et al. GBE. 2019: 11(8))	CNR1477538
	DY52074	DXM1106	h+	iodine-negative	(DY29158 background) mat1Δ17::natMX
	DY52075	DXM988	h–	iodine-negative	(DY29158 background) mat1Δ17::natMX
	DY52076	DXM1030	h–	iodine-negative	(DY29158 background) mat1Δ17::natMX
	DY42500		homothallic	iodine-positive	JB953 background	Single colony from DY35378 (FY29052) which was bought from NBRP (National BioResource Project) in 2016.	DY42500	SRR13900283 (Xu et al. GBE. 2024: 16(10))	CNR1477539	SRR13900299 (Xu et al. GBE. 2024: 16(10))	CNR0385548 (Tusso et al. Genome Res. 2022: 32)
	DY52077	DXM949	h+	iodine-negative	(JB953 background) mat1Δ17::natMX
	DY52078	DXM1080	h+	iodine-negative	(JB953 background) mat1Δ17::natMX
	DY52079	DXM1116	h–	iodine-negative	(JB953 background) mat1Δ17::natMX
	DY52080	DXM1117	h–	iodine-negative	(JB953 background) mat1Δ17::natMX
	DY543		homothallic	iodine-positive	JB874 background	CBS5682. Bought from Centraalbureau voor Schimmelcultures (CBS) Fungal Biodiversiry Centre in 2008.	DY44511 (heterothallic derivative of DY543)	SRR13900309 (Xu et al. GBE. 2024: 16(10))	CNR1477540	SRR13900290 (Xu et al. GBE. 2024: 16(10))	CNR0385556 (Tusso et al. Genome Res. 2022: 32)
	DY52081	DXM1062	h+	iodine-negative	(JB874 background) mat1Δ17::natMX
	DY52082	DXM1063	h+	iodine-negative	(JB874 background) mat1Δ17::natMX
	DY52083	DXM1118	h–	iodine-negative	(JB874 background) mat1Δ17::natMX
	DY52084	DXM1119	h–	iodine-negative	(JB874 background) mat1Δ17::natMX
	DY6487		homothallic	iodine-positive	JB841 background	CBS10459 (UFMG 790). Bought from Centraalbureau voor Schimmelcultures (CBS) Fungal Biodiversiry Centre in 2011.	DY10491 (heterothallic derivative of DY6487)	SRR34653248	CNR1477541
	DY52085	DXM1067	h+	iodine-negative	(JB841 background) mat1Δ17::natMX
	DY52086	DXM1114	h–	iodine-negative	(JB841 background) mat1Δ17::natMX
	DY52087	DXM1115	h–	iodine-negative	(JB841 background) mat1Δ17::natMX
	DY6489		homothallic	iodine-positive	JB853 background	CBS10468 (UFMG A1153). Bought from Centraalbureau voor Schimmelcultures (CBS) Fungal Biodiversiry Centre in 2011.	DY10655 (heterothallic derivative of DY6489)	SRR34653247	CNR1477542
	DY52088	DXM1085	h+	iodine-negative	(JB853 background) mat1Δ17::natMX
	DY52089	DXM1127	h–	iodine-negative	(JB853 background) mat1Δ17::natMX
	DY52090	DXM1128	h–	iodine-negative	(JB853 background) mat1Δ17::natMX
	DY15500		homothallic	iodine-positive	JB842 background	CBS10460. Bought from Centraalbureau voor Schimmelcultures (CBS) Fungal Biodiversiry Centre in 2011.	DY15500	SRR34653245	CNR1477543
	DY52091	DXM1100	h+	iodine-negative	(JB842 background) mat1Δ17::natMX
	DY52092	DXM1101	h+	iodine-negative	(JB842 background) mat1Δ17::natMX
	DY52093	DXM1125	h–	iodine-negative	(JB842 background) mat1Δ17::natMX
	DY52094	DXM1126	h–	iodine-negative	(JB842 background) mat1Δ17::natMX
	DY43657		homothallic	iodine-positive	JB870 background	Single colony from DY43258 (FY28993) which was bought from NBRP (National BioResource Project) in 2018.	DY43657	SRR34653244	CNR1477544
	DY52095	DXM1108	h+	iodine-negative	(JB870 background) mat1Δ17::natMX
	DY52096	DXM1109	h+	iodine-negative	(JB870 background) mat1Δ17::natMX
	DY52097	DXM1112	h–	iodine-negative	(JB870 background) mat1Δ17::natMX
	DY52098	DXM1113	h–	iodine-negative	(JB870 background) mat1Δ17::natMX
	DY43672		homothallic	iodine-positive	JB934 background	Single colony from DY43305 (FY29040) which was bought from NBRP (National BioResource Project) in 2018.	DY43672	SRR34653243	CNR1477545
	DY52099	DXM1104	h+	iodine-negative	(JB934 background) mat1Δ17::natMX
	DY52100	DXM1105	h+	iodine-negative	(JB934 background) mat1Δ17::natMX
	DY52101	DXM1122	h–	iodine-negative	(JB934 background) mat1Δ17::natMX
	DY52102	DXM1123	h–	iodine-negative	(JB934 background) mat1Δ17::natMX
	DY43666		homothallic	iodine-positive	JB899 background	Single colony from DY43284 (FY29019) which was bought from NBRP (National BioResource Project) in 2018.	DY43666	SRR34653242	CNR1477546
	DY52103	DXM1102	h+	iodine-negative	(JB899 background) mat1Δ17::natMX
	DY52104	DXM1103	h+	iodine-negative	(JB899 background) mat1Δ17::natMX
	DY52105	DXM1133	h–	iodine-negative	(JB899 background) mat1Δ17::natMX
	DY52106	DXM1134	h–	iodine-negative	(JB899 background) mat1Δ17::natMX
	DY15501		homothallic	iodine-positive	JB872 background	Single colony from DY541 (CBS2775) which was bought from Centraalbureau voor Schimmelcultures (CBS) Fungal Biodiversiry Centre in 2008.	DY15501	SRR34653241	CNR1477547
	DY52107	DXM1107	h+	iodine-negative	(JB872 background) mat1Δ17::natMX
	DY52108	DXM1129	h–	iodine-negative	(JB872 background) mat1Δ17::natMX
	DY52109	DXM1130	h–	iodine-negative	(JB872 background) mat1Δ17::natMX
	DY29152		homothallic	iodine-positive	JB910 background	Single colony from DY6350 (CGMCC 2.249) which was bought from CGMCC (China General Microbiological Culture Collection Center) in 2011.	DY29152	SRR34653240	CNR1477548
	DY52110	DXM1160	h+	iodine-negative	(JB910 background) mat1Δ17::natMX
	DY52111	DXM1161	h+	iodine-negative	(JB910 background) mat1Δ17::natMX
	DY52112	DXM1135	h–	iodine-negative	(JB910 background) mat1Δ17::natMX
	DY52113	DXM1136	h–	iodine-negative	(JB910 background) mat1Δ17::natMX
	DY43664		homothallic	iodine-positive	JB760 background	Single colony from DY43274 (FY29009) which was bought from NBRP (National BioResource Project) in 2018.	DY43664	SRR13900282 (Xu et al. GBE. 2024: 16(10))	CNR1477549	SRR13900298 (Xu et al. GBE. 2024: 16(10))	CNR0385549 (Tusso et al. Genome Res. 2022: 32)
	DY52114	DXM1162	h+	iodine-negative	(JB760 background) mat1Δ17::natMX
	DY52115	DXM1131	h–	iodine-negative	(JB760 background) mat1Δ17::natMX
	DY52116	DXM1132	h–	iodine-negative	(JB760 background) mat1Δ17::natMX
	DY43667		homothallic	iodine-positive	JB900 background	Single colony from DY43285 (FY29020) which was bought from NBRP (National BioResource Project) in 2018.	DY43667	SRR34653239	CNR1477550
	DY52117	DXM1137	h+	iodine-negative	(JB900 background) mat1Δ17::natMX
	DY52118	DXM1124	h–	iodine-negative	(JB900 background) mat1Δ17::natMX
	DY52119	DXM1140	h–	iodine-negative	(JB900 background) mat1Δ17::natMX
	DY42495		homothallic	iodine-positive	JB837 background	Single colony from DY35336 (FY28965) which was bought from NBRP (National BioResource Project) in 2016.	DY42495	SRR13900285 (Xu et al. GBE. 2024: 16(10))	CNR1477551	SRR13900301 (Xu et al. GBE. 2024: 16(10))	CNR0385546 (Tusso et al. Genome Res. 2022: 32)
	DY52120	DXM931	h?	iodine-negative	(JB837 background) mating regionΔ
	DY52121	DXM1168	h+	iodine-negative	(JB837 background) mat1Δ17::natMX
	DY52122	DXM1169	h+	iodine-negative	(JB837 background) mat1Δ17::natMX
	DY52123	DXM1166	h–	iodine-negative	(JB837 background) mat1Δ17::natMX
	DY52124	DXM1167	h–	iodine-negative	(JB837 background) mat1Δ17::natMX
	DY29159		homothallic	iodine-positive	DY29159 background	Single colony from DY6381 (CGMCC 2.1043). DY6357 (CGMCC 2.1043) restreaked on YES which was bought from CGMCC (China General Microbiological Culture Collection Center) in 2011. The colonies were replicated onto SPAS and iodine stained after 3 days. DY6381 was a colony moderately stained on SPAS.	DY29159	SRR8698905 (Tao et al. GBE. 2019: 11(8))	CNR1477552
	DY52125	DXM1165	h+	iodine-negative	(DY29159 background) mat1Δ17::natMX
	DY52126	DXM993	h–	iodine-negative	(DY29159 background) mat1Δ17::natMX
	DY34165		homothallic	iodine-positive	DY34373 background	CGMCC 2.584. Bought from CGMCC (China General Microbiological Culture Collection Center) in 2016.	DY44513 (single colony of DY34165)	SRR8698906 (Tao et al. GBE. 2019: 11(8))	CNR1477553	SRR13900288 (Xu et al. GBE. 2024: 16(10))	CNR0385558 (Tusso et al. Genome Res. 2022: 32)
	DY52127	DXM1204	h+	iodine-negative	(DY34373 background) mat1Δ17::natMX
	DY52128	DXM1205	h+	iodine-negative	(DY34373 background) mat1Δ17::natMX
	DY52129	DXM1206	h–	iodine-negative	(DY34373 background) mat1Δ17::natMX
	DY52130	DXM1207	h–	iodine-negative	(DY34373 background) mat1Δ17::natMX
	DY43650		homothallic	iodine-positive	JB840 background	Single colony from DY43233 (FY28968) which was bought from NBRP (National BioResource Project) in 2018.	DY44515 (single colony of DY43650)	SRR13900312 (Xu et al. GBE. 2024: 16(10))	CNR1477554	SRR13900295 (Xu et al. GBE. 2024: 16(10))	CNR0385552 (Tusso et al. Genome Res. 2022: 32)
	DY52131	DXM1203	h+	iodine-negative	(JB840 background) mat1Δ17::natMX
	DY52132	DXM1141	h–	iodine-negative	(JB840 background) mat1Δ17::natMX
	DY43660		homothallic	iodine-positive	JB878 background	Single colony from DY43265 (FY29000) which was bought from NBRP (National BioResource Project) in 2018.	DY43660	SRR34653238	CNR1477555
	DY52133	DXM1163	h+	iodine-negative	(JB878 background) mat1Δ17::natMX
	DY52134	DXM1164	h+	iodine-negative	(JB878 background) mat1Δ17::natMX
	DY52135	DXM1110	h–	iodine-negative	(JB878 background) mat1Δ17::natMX
	DY52136	DXM1111	h–	iodine-negative	(JB878 background) mat1Δ17::natMX
	DY43648		h?	iodine-negative	JB762 background	Single colony from DY43228 (FY28963) which was bought from NBRP (National BioResource Project) in 2018.	DY43648	SRR34653237	CNR1477556
	DY42497		h?	iodine-negative	JB758 background	Single colony from DY35333 (FY28959) which was bought from NBRP (National BioResource Project) in 2016.	DY44518 (single colony of DY42497)	SRR13900310 (Xu et al. GBE. 2024: 16(10))	CNR1477557	SRR13900291 (Xu et al. GBE. 2024: 16(10))	CNR0385555 (Tusso et al. Genome Res. 2022: 32)
	DY43649		h?	iodine-negative	JB838 background	Single colony from DY43231 (FY28966) which was bought from NBRP (National BioResource Project) in 2018.	DY43649	SRR34653236	CNR1477558
	DY43653		h?	iodine-negative	JB852 background	Single colony from DY43245 (FY28980) which was bought from NBRP (National BioResource Project) in 2018.	DY43653	SRR34653234	CNR1477559			SRR34654305	CNR1477568			JBQPWF000000000	CNA0511392
	DY42580		h?	iodine-negative	JB869 background	Single colony from DY35351 (FY28992) which was bought from NBRP (National BioResource Project) in 2016.	DY42581 (single colony of DY42580)	SRR13900284 (Xu et al. GBE. 2024: 16(10))	CNR1477560	SRR13900300 (Xu et al. GBE. 2024: 16(10))	CNR0385547 (Tusso et al. Genome Res. 2022: 32)
	DY15499		h?	iodine-negative	JB914 background	Single colony from DY540 (CBS357) which was bought from Centraalbureau voor Schimmelcultures (CBS) Fungal Biodiversiry Centre in 2008.	DY15499	SRR34653233	CNR1477561
	DY29153		h?	iodine-negative	JB929 background	Single colony from DY6351 (CGMCC 2.255) which was bought from CGMCC (China General Microbiological Culture Collection Center) in 2011.	DY44512 (single colony of DY29153)	SRR8698921 (Xu et al. GBE. 2024: 16(10))	CNR1477562	SRR13900293 (Xu et al. GBE. 2024: 16(10))	CNR0385554 (Tusso et al. Genome Res. 2022: 32)
	DY43677		h?	iodine-negative	JB1110 background	Single colony from DY43202 (FY25289) which was bought from NBRP (National BioResource Project) in 2018.	DY43677	SRR34653232	CNR1477563
	DY42586		h?	iodine-negative	JB1206 background	Single colony from DY35386 (FY29091) which was bought from NBRP (National BioResource Project) in 2016. History of the strain: IFO 10569 <- VKM Y-1349-2. According to the paper Golubev W.I. and Golubeva E.W. MYCOLOGY AND PHYTOPATHOLOGY 2005, 39, 1, 16-17, this strain was isolated in 1957 from the fermentation vats of the Leningrad Hydrolysis Plant.	DY42586	SRR13900286 (Xu et al. GBE. 2024: 16(10))	CNR1477564	SRR13900302 (Xu et al. GBE. 2024: 16(10))	CNR0385545 (Tusso et al. Genome Res. 2022: 32)
	DY15505		h?	iodine-negative	DY15505 background	Single colony from DY6363 (CGMCC 2.1628) which was bought from CGMCC (China General Microbiological Culture Collection Center) in 2011.	DY15505	SRR8698925 (Tao et al. GBE. 2019: 11(8))	CNR1477565
	DY52137	DXM1439	h+		JB22_ght5Δ::natMX his3::Ptdh1-ght1:kanMX
	DY52138	DXM1418	h+		JB22_ght5Δ::natMX his3::Ptdh1-ght2:kanMX
	DY52139	DXM1422	h+		JB22_ght5Δ::natMX his3::Ptdh1-ght3:kanMX
	DY52140	DXM1425	h+		JB22_ght5Δ::natMX his3::Ptdh1-ght4:kanMX
	DY52141	DXM1428	h+		JB22_ght5Δ::natMX his3::Ptdh1-ght6:kanMX
	DY52142	DXM1431	h+		JB22_ght5Δ::natMX his3::Ptdh1-ght7:kanMX
	DY52143	DXM1447	h+		JB22_ght5Δ::natMX his3::Ptdh1-ght8:kanMX
	DY52144	DXM2128	h+		JB22_gal7Δ::mECitrine:kanMX
	DY52145	DXM2099	h+		(JB878 background) mat1Δ17::natMX JB878_gal7Δ::mECitrine:kanMX
	DY52146	DXM2075	h?		(JB762 background) JB762_gal7Δ::mECitrine:kanMX
	DY52147	DXM2103	h–		(JB848 background) mat1Δ17::natMX JB848_gal7Δ::mECitrine:kanMX
	DY52148	DXM2081	h–		(DY39825 background) mat1Δ17::natMX DY39825_gal7Δ::mECitrine:kanMX
	DY52149	DXM1234	h+		(JB878 background) mat1Δ17::natMX his3::Ptub1-13×myc:hphMX
	DY52150	DXM1246	h+		(JB878 background) mat1Δ17::natMX his3::JB22_gal_cluster:hphMX
	DY52151	DXM1870	h+		(JB878 background) mat1Δ17::natMX lys3::JB878_gal_cluster:bsdMX
	DY52152	DXM1462	h+ or h–		JB22_gal_clusterΔ::kanMX his3::Ptub1-13×myc:hphMX
	DY52153	DXM1452	h+ or h–		JB22_gal_clusterΔ::kanMX his3::JB22_gal_cluster:hphMX
	DY52154	DXM1623	h+		JB22_gal_clusterΔ::kanMX lys3::JB878_gal_cluster:bsdMX
	DY52155	DXM1941	h+		(JB878 background) mat1Δ17::natMX JB878_gal_clusterΔ::kanMX
	DY52156	DXM1996	h+		(JB878 background) mat1Δ17::natMX JB878_gal_clusterΔ::kanMX lys3::JB878_gal_cluster:bsdMX
	DY52157	DXM1236	h+		(DY39825 background) mat1Δ17::natMX his3::Ptub1-13×myc:hphMX
	DY52158	DXM1248	h+		(DY39825 background) mat1Δ17::natMX his3::JB22_gal_cluster:hphMX
	DY52159	DXM1254	h+		(DY39825 background) mat1Δ17::natMX his3::Ptdh1-ght5:kanMX
	DY52160	DXM1279	h+		(DY39825 background) mat1Δ17::natMX his3::JB22_gal_cluster:hphMX pha2::Ptdh1_ght5:kanMX
	DY52161	DXM1510	h+		JB22_gal_clusterΔ::kanMX lys3::DY39825_gal_cluster:bsdMX
	DY52162	DXM1513	h+		JB22_ght5Δ::natMX his3::Ptdh1-DY39825_ght5:kanMX
	DY52163	DXM1952	h+		win1Δ::hphMX
	DY52164	DXM1955	h+		(JB878 background) mat1Δ17::natMX JB878_win1Δ::hphMX
	DY52165	DXM2354	h–		JB22_gal7Δ::mECitrine:kanMX
	DY52166	DXM2389	h–		win1Δ::hphMX JB22_gal7Δ::mECitrine:kanMX
	DY52167	DXM2380	h+		(JB878 background) mat1Δ17::natMX JB878_gal7Δ::mECitrine:kanMX JB878_win1Δ::hphMX
	DY52168	DXM2017	h+		JB22_ssn6-3×AID:kanMX
	DY52169	DXM2094	h+		JB22_ssn6-3×AID:kanMX lys3::Padh1-OsTIR1F74A:bsdMX
	DY52170	DXM2006	h+		(JB878 background) mat1Δ17::natMX JB878_ssn6-3×AID:kanMX
	DY52171	DXM2084	h+		(JB878 background) mat1Δ17::natMX JB878_ssn6-3×AID:kanMX lys3::Padh1-OsTIR1F74A:bsdMX
	DY52172	DXM817	h?		(JB762 background) his3::Ptub1-13×myc:hphMX
	DY52173	DXM819	h?		(JB762 background) his3::JB22_gal_cluster:hphMX
	DY52174	DXM1644	h?		(JB762 background) lys3::JB762_gal_cluster:bsdMX
	DY52175	DXM1647	h+		JB22_gal_clusterΔ::kanMX lys3::JB762_gal_cluster:bsdMX
	DY52176	DXM2145	h+		(JB848 background) mat1Δ17::natMX his3::Ptub1-13×myc:hphMX
	DY52177	DXM2220	h+		(JB848 background) mat1Δ17::natMX his3::JB22_gal_cluster:hphMX
	DY52178	DXM2255	h+		(JB848 background) mat1Δ17::natMX lys3::JB848_gal_cluster:bsdMX
	DY52179	DXM2190	h+		(JB848 background) mat1Δ17::natMX his3::Ptdh1-ght5:kanMX
	DY52180	DXM2314	h+		(JB848 background) mat1Δ17::natMX his3::Ptdh1-ght5:kanMX lys3::JB22_gal_cluster:bsdMX
	DY52181	DXM2320	h+		(JB848 background) mat1Δ17::natMX lys3::JB848_gal_cluster:bsdMX his3::Ptdh1-ght5:kanMX
	DY52182	DXM2236	h+		JB22_gal_clusterΔ::kanMX lys3::JB848_gal_cluster:bsdMX
	DY52183	DXM2163	h–		(JB842 background) mat1Δ17::natMX his3::Ptub1-13×myc:hphMX
	DY52184	DXM2204	h–		(JB842 background) mat1Δ17::natMX his3::JB22_gal_cluster:hphMX
	DY52185	DXM2345	h–		(JB842 background) mat1Δ17::natMX his3::JB842_gal_cluster:hphMX
	DY52186	DXM2230	h+		JB22_gal_clusterΔ::kanMX lys3::JB842_gal_cluster:bsdMX
	DY52187	DXM2170	h–		(JB858 background) mat1Δ17::natMX his3::Ptub1-13×myc:hphMX
	DY52188	DXM2199	h–		(JB858 background) mat1Δ17::natMX his3::JB22_gal_cluster:hphMX
	DY52189	DXM2251	h–		(JB858 background) mat1Δ17::natMX lys3::JB858_gal_cluster:bsdMX
	DY52190	DXM2235	h+		JB22_gal_clusterΔ::kanMX lys3::JB858_gal_cluster:bsdMX
	DY52191	DXM2175	h–		(JB1154 background) mat1Δ17::natMX his3::Ptub1-13×myc:hphMX
	DY52192	DXM2210	h–		(JB1154 background) mat1Δ17::natMX his3::JB22_gal_cluster:hphMX
	DY52193	DXM2331	h–		(JB1154 background) mat1Δ17::natMX his3::JB1154_gal_cluster:hphMX
	DY52194	DXM2245	h+		JB22_gal_clusterΔ::kanMX lys3::JB1154_gal_cluster:bsdMX
	DY52195	DXM2142	h–		(JB837 background) mat1Δ17::natMX his3::Ptub1-13×myc:hphMX
	DY52196	DXM2228	h–		(JB837 background) mat1Δ17::natMX his3::JB22_gal_cluster:hphMX
	DY52197	DXM2337	h–		(JB837 background) mat1Δ17::natMX his3::JB837_gal_cluster:hphMX
	DY52198	DXM2239	h+		JB22_gal_clusterΔ::kanMX lys3::JB837_gal_cluster:bsdMX
	DY52199	DXM2152	h+		(JB931 background) mat1Δ17::natMX his3::Ptub1-13×myc:hphMX
	DY52200	DXM2214	h+		(JB931 background) mat1Δ17::natMX his3::JB22_gal_cluster:hphMX
	DY52201	DXM2261	h+		(JB931 background) mat1Δ17::natMX lys3::JB931_gal_cluster:bsdMX
	DY52202	DXM2244	h+		JB22_gal_clusterΔ::kanMX lys3::JB931_gal_cluster:bsdMX
	DY52203	DXM2344	h+		JB22_ght5Δ::natMX his3::Ptub1-13×myc:kanMX
	DY52204	DXM2181	h+		JB22_ght5Δ::natMX his3::Ptdh1-JB852_ght5:kanMX
	DY52205	DXM1624	h+		JB22_gal_clusterΔ::kanMX lys3::JB852_gal_cluster:bsdMX
	DY52206	DXM2159	h?		(JB852 background) his3::Ptub1-13×myc:hphMX
	DY52207	DXM940	h?		(JB852 background) his3::JB22_gal_cluster:hphMX
	DY52208	DXM2187	h?		(JB852 background) his3::Ptdh1-ght5:kanMX
	DY52209	DXM2311	h?		(JB852 background) his3::JB22_gal_cluster:hphMX pha2::Ptdh1_ght5:kanMX
	DY52210	DXM1960	h+		(JB848 background) mat1Δ17::natMX JB848_win1Δ::hphMX
	DY52211	DXM1969	h–		(DY39825 background) mat1Δ17::natMX DY39825_win1Δ::hphMX
	DY52212	DXM1959	h?		(JB852 background) JB852_win1Δ::hphMX
	DY52213	DXM1972	h+		sty1Δ::hphMX
	DY52214	DXM1975	h+		(JB878 background) mat1Δ17::natMX JB878_sty1Δ::hphMX
	DY52215	DXM1983	h–		(JB848 background) mat1Δ17::natMX JB848_sty1Δ::hphMX
	DY52216	DXM1986	h+		(DY39825 background) mat1Δ17::natMX DY39825_sty1Δ::hphMX
	DY52217	DXM2003	h?		(JB852 background) JB852_sty1Δ::hphMX
	DY39690		homothallic	iodine-positive	DY39827 background	Y-48646. Bought from NRRL (United States Department of Agriculture Agricultural Research Service Culture Collection) in 2017. Source of strain according to the strain depositor Dr. Vasily Bayraktar (Odessa National University): Yeast culture isolated from the grape cultivar Traminer. The yeast culture was obtained after grape fermentation. Grapes were sourced from the industrial vineyards of Kobl…
	DY52218	DXM551	homothallic		(DY39827 background) DY39827_gal_clusterΔ::kanMX
	DY52219	DXM1361	h–		(DY39827 background) mat1Δ17::bsdMX DY39827_leu1Δ::hphSVEM multi-copy-number of GMCsΔ		DY52219	SRR34653231	CNR1477566
	DY52220	DXM1459	h+		JB22_gal_clusterΔ::kanMX his3::GMC_gal_region:hphMX
	DY52221	DXM1433	h+		JB22_ght5Δ::natMX his3::Ptdh1-GMC_ght7a:kanMX
	DY52222	DXM1436	h+		JB22_ght5Δ::natMX his3::Ptdh1-GMC_ght7b:kanMX
	DY52223	DXM2064	h+		JB22_gal_clusterΔ::kanMX ura4::JB22_gal_cluster:natMX
	DY52224	DXM2067	h+		JB22_gal_clusterΔ::kanMX ura4::DY39827_gal_cluster:natMX
	DY52225	DXM1380	h+		JB22_gal_clusterΔ::kanMX ade6::GMC_gal_region:hphMX
	DY52226	DXM1465	h+		JB22_gal_clusterΔ::kanMX ade6::GMC_gal_region:hphMX ura4::GMC_gal_region:natMX
	DY52227	DXM1474	h+		JB22_gal_clusterΔ::kanMX ade6::GMC_gal_region:hphMX ura4::GMC_gal_region:natMX lys3::GMC_gal_region:bsdMX
	DY52228	DXM1545	h+ or h–		JB22_gal_clusterΔ::kanMX ade6::GMC_gal_region:hphMX his3::Ptdh1-GMC_ght7a:kanMX
	DY52229	DXM1546	h+ or h–		JB22_gal_clusterΔ::kanMX ade6::GMC_gal_region:hphMX ura4::GMC_gal_region:natMX his3::Ptdh1-GMC_ght7a:kanMX
	DY52230	DXM1614	h+ or h–		JB22_gal_clusterΔ::kanMX ade6::GMC_gal_region:hphMX ura4::GMC_gal_region:natMX lys3::GMC_gal_region:bsdMX his3::Ptdh1-GMC_ght7a:kanMX
	DY34373		homothallic	iodine-positive	DY34373 background	Single colony from DY34165 (CGMCC 2.584) which was bought from CGMCC (China General Microbiological Culture Collection Center) in 2016. According to CGMCC, this strain originated in the former Soviet Union and was deposited at CGMCC in 1958.
	DY52231	DXM784	h–		leu1-32 ura4-D18 pha2::GMC_gal_region:kanMX
	DY52232	DXM1313	h+		ade6::Ptdh1-JB22_mel1:hphMX
	DY52233	DXM1319	h+		ade6::Ptdh1-GMC_mel1:hphMX
	DY52234	DXM1469	h+		ade6::Ptdh1-JB875_2nd_mel1:hphMX
	DY52235	DXM1931	h–		(JB875 background) mat1Δ17::natMX JB875_2nd_mel1Δ::hphMX
	DY52236	DXM1948	h–		(DY39827 background) mat1Δ17::bsdMX DY39827_leu1Δ::hphSVEM multi-copy-number of GMCsΔ ura4::Ptdh1-JB22_mel1:natMX
	DY52237	DXM1951	h–		(DY39827 background) mat1Δ17::bsdMX DY39827_leu1Δ::hphSVEM multi-copy-number of GMCsΔ ura4::Ptdh1-GMC_me1:natMX
	DY52314	DXM2437	h–		(JB875 background) mat1Δ17::natMX JB875_2nd_mel1Δ::hphMX lys3::Ptdh1-JB875_2nd_mel1:bsdMX
	DY52238	DXM1531	h+		(DY34373 background) mat1Δ17::natMX DY34373_mel1Δ::hphMX
	DY52239	DXM1542	h+		(DY39827 background) mat1Δ17::natMX DY39827_mel1Δ::hphMX
	DY52240	DXM1529	h?		(JB1206 background) JB1206_mel1Δ::hphMX
	DY52241	DXM1536	h+		(JB1205 background) mat1Δ17::natMX JB1205_mel1Δ::hphMX
	DY52242	DXM1688	h–		(JB875 background) mat1Δ17::natMX JB875_mel1Δ::hphMX
	DY52243	DXM2349	h+ or h–		JB22_gal_clusterΔ::kanMX his3::Ptdh1-GMC_ght7a:kanMX ade6::GMC_gal_region:hphMX ura4::GMC_gal_region:natMX lys3::Ptdh1-GMC_mel1:bsdMX
	DY566		homothallic	iodine-positive	JB864 background	An iodine-positive single colony from DY539 (CBS356) which was bought from Centraalbureau voor Schimmelcultures (CBS) Fungal Biodiversiry Centre in 2008.	DY566	SRR13900303 (Xu et al. GBE. 2024: 16(10))	CNR1477567	SRR13900305 (Xu et al. GBE. 2024: 16(10))	CNR0385543 (Tusso et al. Genome Res. 2022: 32)
S. octosporus	DY48491		homothallic		natural isolate	Single colony from DY214 (FY16937 = yFS286) which was bought from YGRC (Yeast Genetic Resource Center Japan) in 2008.	DY48491	SRR32997323 (Jia et al. preprint. 2026.01.24.701316)				SRR32997321 (Jia et al. preprint. 2026.01.24.701316)
S. osmophilus	DY45019		homothallic		natural isolate	Single colony from DY44807 (SZ134-FG-AT = CBS15793T = CLIB3267T) which was acquired from the Michael Brysch-Herzberg lab in 2019.	DY45019	SRR21149832 (Jia et al. G3. 2023: 00(0))				SRR21149833 (Jia et al. G3. 2023: 00(0))
S. lindneri	DY49251		homothallic		natural isolate	Single colony from DY49122 (SZ1623-FG-A) which was acquired from the Michael Brysch-Herzberg lab in 2021.	DY49251	SRR32998121 (Jia et al. preprint. 2026.01.24.701316)				SRR32998119 (Jia et al. preprint. 2026.01.24.701316)
S. cryophilus	DY48157		homothallic		natural isolate	Single colony from DY48156 (CBS7191) which was acquired from Qi-Ming Wang lab in 2021.	DY48157	SRR32999323 (Jia et al. preprint. 2026.01.24.701316)				SRR32999321 (Jia et al. preprint. 2026.01.24.701316)
S. japonicus	DY48490		homothallic		natural isolate	Single colony from DY213 (FY16936 = yFS275) which was bought from YGRC (Yeast Genetic Resource Center Japan) in 2008.	DY48490	SRR25243143 (Brysch-Herzberg et al. Yeast. 2024: 41)				SRR25243141 (Brysch-Herzberg et al. Yeast. 2024: 41)
S. versatilis	DY39820		homothallic		natural isolate	Single colony from DY39683 (Y-1026) which was bought from NRRL (United States Department of Agriculture Agricultural Research Service Culture Collection) in 2017.	DY39820	SRR24463226 (Brysch-Herzberg et al. Yeast. 2024: 41)				SRR25208123 (Brysch-Herzberg et al. Yeast. 2024: 41)
