## Supplementary material for "Gene loss, repression, amplification, and horizontal acquisition shape galactose/melibiose metabolism in fission yeast": SI Appendix, Dataset S2

### Sheet: plasmids information
name	alias	description
pDB5848	pDXM170	pHis3-(gal1 right sequence plus gal7 left sequence):kanMX
pDB5849	pDXM277	pUra4-JB22_gal_cluster:natMX
pDB5850	pDXM291	pHis5-Ptdh1-JB22_gal1:kanMX
pDB5851	pDXM292	pLys3-Ptdh1-JB22_gal7:bsdMX
pDB5852	pDXM239	pHis3-Ptdh1-GAL2 (S. cerevisia):kanMX
pDB5853	pDXM240	pHis3-Ptdh1-ght5:kanMX
pDB5854	pDXM294	pHis3-Ptdh1-ght1:kanMX
pDB5855	pDXM295	pHis3-Ptdh1-ght2:kanMX
pDB5856	pDXM296	pHis3-Ptdh1-ght3:kanMX
pDB5857	pDXM297	pHis3-Ptdh1-ght4:kanMX
pDB5858	pDXM298	pHis3-Ptdh1-ght6:kanMX
pDB5859	pDXM299	pHis3-Ptdh1-ght7:kanMX
pDB5860	pDXM300	pHis3-Ptdh1-ght8:kanMX
pDB881		pFA6a-mECitrine[mYFP(F64L,Q69M,A206K)]:kanMX6
pDB5861	pDXM233	pHis3-Ptub1-13×myc:hphMX
pDB5862	pDXM221	pHis3-JB22_gal_cluster:hphMX
pDB5863	pDXM321	pLys3-JB878_gal_cluster:bsdMX
pDB5864	pDXM243	pPha2-Ptdh1-ght5:kanMX
pDB5865	pDXM305	pLys3-DY39825_gal_cluster:bsdMX
pDB5866	pDXM306	pHis3-Ptdh1-DY39825_ght5:kanMX
pDB5867	pDB4581	pFA6a-3×sAID:kanMX
pDB5868	pZXRB128	pLys3-Padh1-OsTIR1F74A:bsdMX
pDB5869	pDXM319	pLys3-JB762_gal_cluster:bsdMX
pDB5870	pDXM353	pLys3-JB848_gal_cluster:bsdMX
pDB5871	pDXM279	pLys3-JB22_gal_cluster:bsdMX
pDB5872	pDXM374	pHis3-JB842_gal_cluster:hphMX
pDB5873	pDXM349	PLys3-JB842_gal_cluster:bsdMX
pDB5874	pDXM348	PLys3-JB858_gal_cluster:bsdMX
pDB5875	pDXM375	pHis3-JB1154_gal_cluster:hphMX
pDB5876	pDXM350	PLys3-JB1154_gal_cluster:bsdMX
pDB5877	pDXM373	pHis3-JB837_gal_cluster:hphMX
pDB5878	pDXM351	PLys3-JB837_gal_cluster:bsdMX
pDB5879	pDXM352	PLys3-JB931_gal_cluster:bsdMX
pDB5880	pDXM234	pHis3-Ptub1-13×myc:kanMX
pDB5881	pDXM354	pHis3-Ptdh1-JB852_ght5:kanMX
pDB5882	pDXM322	pLys3-JB852_gal_cluster:bsdMX
pDB5883	pDXM303	pHis3-GMC_gal_region:hphMX
pDB5884	pDXM301	pHis3-Ptdh1-GMC_ght7a:kanMX
pDB5885	pDXM302	pHis3-Ptdh1-GMC_ght7b:kanMX
pDB5886	pDXM346	pUra4-DY39827_gal_cluster:natMX
pDB5887	pDXM248	pUra4-GMC_gal_region:natMX
pDB5888	pDXM249	pAde6-GMC_gal_region:hphMX
pDB5889	pDXM250	pLys3-GMC_gal_region:bsdMX
pDB5890	pDXM222	pPha2-GMC_gal_region:kanMX
pDB5891	pDXM274	pAde6-Ptdh1-JB22_mel1:hphMX
pDB5892	pDXM276	pAde6-Ptdh1-GMC_mel1:hphMX
pDB5893	pDXM304	pAde6-Ptdh1-JB875_2nd_mel1:hphMX
pDB5894	pDXM344	pUra4-Ptdh1-JB22_mel1:natMX
pDB5895	pDXM345	pUra4-Ptdh1-GMC_mel1:natMX
pDB5896	pDXM380	pLys3-Ptdh1-GMC_mel1:bsdMX
pDB5942	pDXM387	pLys3-Ptdh1-JB875_2nd_mel1:bsdMX
