## Supplementary material for "Gene loss, repression, amplification, and horizontal acquisition shape galactose/melibiose metabolism in fission yeast": SI Appendix, Dataset S3

### Sheet: spontaneous screen results
suppressor gene	JB762_DY43648-1	JB762_DY43648-10	JB762_DY43648-2	JB762_DY43648-3	JB762_DY43648-4	JB762_DY43648-5	JB762_DY43648-6	JB762_DY43648-7	JB762_DY43648-8	JB762_DY43648-9	JB848_DXM987-1	JB848_DXM987-10	JB848_DXM987-2	JB848_DXM987-3	JB848_DXM987-4	JB848_DXM987-5	JB848_DXM987-6	JB848_DXM987-7	JB848_DXM987-8	JB848_DXM987-9	JB852_DY43653-1	JB852_DY43653-10	JB852_DY43653-2	JB852_DY43653-3	JB852_DY43653-4	JB852_DY43653-5	JB852_DY43653-6	JB852_DY43653-7	JB852_DY43653-8	JB852_DY43653-9	JB878_DXM1163-1	JB878_DXM1163-10	JB878_DXM1163-2	JB878_DXM1163-3	JB878_DXM1163-4	JB878_DXM1163-5	JB878_DXM1163-6	JB878_DXM1163-7	JB878_DXM1163-8	DY39825_DXM963-1	DY39825_DXM963-10	DY39825_DXM963-2	DY39825_DXM963-3	DY39825_DXM963-4	DY39825_DXM963-5	DY39825_DXM963-6	DY39825_DXM963-7	DY39825_DXM963-8	DY39825_DXM963-9
ssn6																Gln677*															Trp621*	Lys951*	Trp621*	Val626Gly	Asp581_Tyr604dup	Gln953*	Trp655*	Leu497Pro					Ala637Asp
win1					Thr269fs						Arg428fs			Leu415Pro			Trp399*				Asn210fs																							Ser1006fs					Ser1006fs
wis1																			Val299Gly	Leu466Phe
sty1																										Leu23*
cgs1																								Gln286fs
cgs2		Cys41Tyr																										Gly35fs
atf1																						Gln359*
SPAC186.02c																										Ala104Ser	Ala104Ser			Ala104Ser
SPBC582.10c									Asn781fs
rsn1			Arg415His
cta3																																			Leu538Met
slx8		Asn114Ser
nte1																Gln262*
gta3																						Ala62Val
ppe1								Ser202Phe
copy number (chr II gal cluster)	0.913778	0.929	0.979444	4.83644	0.944444	0.915222	2.05122	5.97744	4.80767	5.52522	0.937556	2.43644	1.16111	0.958222	2.76133	0.927667	0.932333	0.400889	0.938667	0.945111	0.909778	0.947222	0.912222	0.915222	0.862444	0.945778	0.935444	0.912778	0.930667	0.937	0.943444	0.879333	0.944667	0.887	0.935556	0.943333	0.927556	0.942778	3.74667	0.910333	0.887556	0.872778	0.894111	0.831889	0.885667	0.92	0.886556	0.882333	0.886556
copy number (chr III ght6)	0.973333	0.934333	0.991667	0.958	0.986333	0.968667	0.974	0.956667	0.972333	0.925667	0.994	2.638	0.969667	0.910333	0.896	0.952	0.915333	0.961	0.978667	0.958333	0.949333	0.881333	0.961333	1.04867	1.90067	0.880333	0.916	1.03067	1.84933	1.005	0.895333	0.990667	0.940333	0.988333	0.937333	0.981	0.88	0.974667	1.10667	2.61467	2.107	2.58333	0.910333	0.921	2.224	2.855	2.57167	2.59567	0.901333
copy number (chr III ght5)	1.0035	0.987	1.057	0.964	1.01	1.015	1.0345	1	1.1665	0.981	1.0855	2.6665	1.124	1.005	1.068	1.116	1.1705	1.1375	1.24	1.068	1.0695	1.0845	1.237	1.1145	2.381	1.0575	1.081	1.065	1.817	1.114	1.057	1.1405	1	1.0945	1.144	1.137	1.1125	1.124	1.1	1.8645	1.712	2.157	0.7535	0.7415	1.8375	2.3695	2.105	2.0485	0.8455
copy number (chr III ght1)	0.92	0.827	0.896333	0.856	0.896	0.813333	0.804	0.830333	0.889	0.943333	0.932667	1.05267	0.958667	0.903667	0.849	0.975333	0.918	0.862667	1.016	0.837333	0.911333	0.862	0.964333	0.988	2.07967	0.906333	0.875	0.964667	0.971667	0.838333	0.809333	1.03633	0.826667	0.890667	0.870333	0.937	0.848333	0.907	0.96	2.257	2.21533	2.707	0.997667	1	2.26333	2.78667	1.88	2.18233	1.01967
note:	Normalized read depths (used as copy number estimates) are listed from row 17.
